# Odor Sampling Bags Enable Reliable Delivery of Controlled Odor Concentrations

**DOI:** 10.64898/2026.01.12.698699

**Authors:** Matthew Andres, Robert Pellegrino, Xuebo Song, Fernanda Ocampos, Joel D. Mainland

**Author notes:** These authors contributed equally (Matthew Andres, Robert Pellegrino).

## Abstract

Precise control of odorant concentration is essential for reliable olfactory research, yet existing odorant delivery methods often suffer from solvent interactions and dilution from ambient air, limiting stimulus consistency in olfactory research. We developed an odor sampling bag system using Nalophan plastic to create a closed headspace with air as the carrier medium, eliminating solvent-related variability and ambient air dilution. In two independent experiments, 15 trained panelists each rated the perceived intensity of seven concentrations of benzaldehyde and 2-heptanone using both gas-sampling bags and glass jars. Bags produced higher maximum perceptual intensities (p < 0.001) and greater test-retest reliability than jars (Experiment 1: r = 0.89 vs. 0.81, p < 0.001; Experiment 2: r = 0.86 vs. 0.72, p < 0.001). Notably, the two tested odorants showed different maximum intensities in bags (p < 0.001) but not jars (p = 0.85), suggesting bags better preserve odorant-specific concentration differences. Photoionization detector measurements confirmed stable headspace concentrations over time, comparable to industry-standard Tedlar bags. This cost-effective approach offers improved stimulus control for olfactory psychophysics research.
