## Supplementary Data 1 for "Odor Sampling Bags Enable Reliable Delivery of Controlled Odor Concentrations"

Odor	Type	Experiment	Concentration	PPM
2-heptanone	Bags	1	1.192773e-08	49.06421
2-heptanone	Bags	1	2.203416e-07	68.06171
2-heptanone	Bags	1	1.01866e-06	137.805332
2-heptanone	Bags	1	3.518101e-06	391.75378
2-heptanone	Bags	1	1e-05	942.914316
2-heptanone	Bags	1	8.5e-05	2124.928634
2-heptanone	Bags	1	0.000125	2412.9358
2-heptanone	Bags	2	1.192773e-08	49.06421
2-heptanone	Bags	2	2.203416e-07	68.06171
2-heptanone	Bags	2	1.01866e-06	137.805332
2-heptanone	Bags	2	3.518101e-06	391.75378
2-heptanone	Bags	2	1e-05	942.914316
2-heptanone	Bags	2	8.5e-05	2124.928634
2-heptanone	Bags	2	0.000125	2412.9358
2-heptanone	Jars	1	5e-05	47.16446
2-heptanone	Jars	1	5e-04	55.726
2-heptanone	Jars	1	0.00525	168.03922
2-heptanone	Jars	1	0.01	327.375052
2-heptanone	Jars	1	0.155	2781.234
2-heptanone	Jars	1	0.3	4245.308
2-heptanone	Jars	1	0.445	4984.944
2-heptanone	Jars	2	5e-05	47.16446
2-heptanone	Jars	2	5e-04	55.726
2-heptanone	Jars	2	0.00525	168.03922
2-heptanone	Jars	2	0.01	327.375052
2-heptanone	Jars	2	0.155	2781.234
2-heptanone	Jars	2	0.3	4245.308
2-heptanone	Jars	2	0.445	4984.944
CTRL	Bags	1	0	NA
CTRL	Bags	2	0	NA
CTRL	Jars	1	0	NA
CTRL	Jars	2	0	NA
benzaldehyde	Bags	1	1.030934e-08	6.3498
benzaldehyde	Bags	1	6.86248e-08	11.49461405
benzaldehyde	Bags	1	5.684885e-07	74.13149205
benzaldehyde	Bags	1	1.963363e-06	205.8361751
benzaldehyde	Bags	1	6.303998e-06	417.302172
benzaldehyde	Bags	1	1.9e-05	555.396954
benzaldehyde	Bags	1	2.4e-05	589.89767325
benzaldehyde	Bags	2	1.030934e-08	6.3498
benzaldehyde	Bags	2	6.86248e-08	11.49461405
benzaldehyde	Bags	2	5.684885e-07	74.13149205
benzaldehyde	Bags	2	1.963363e-06	205.8361751
benzaldehyde	Bags	2	6.303998e-06	417.302172
benzaldehyde	Bags	2	1.9e-05	555.396954
benzaldehyde	Bags	2	2.4e-05	589.89767325
benzaldehyde	Jars	1	0.00012	27.1368729
benzaldehyde	Jars	1	0.0012	36.8518998
benzaldehyde	Jars	1	0.0056	67.9625778
benzaldehyde	Jars	1	0.01	98.9780088
benzaldehyde	Jars	1	0.205	447.624138
benzaldehyde	Jars	1	0.4	659.84448
benzaldehyde	Jars	1	0.595	842.015229
benzaldehyde	Jars	2	0.00012	27.1368729
benzaldehyde	Jars	2	0.0012	36.8518998
benzaldehyde	Jars	2	0.0056	67.9625778
benzaldehyde	Jars	2	0.01	98.9780088
benzaldehyde	Jars	2	0.205	447.624138
benzaldehyde	Jars	2	0.4	659.84448
benzaldehyde	Jars	2	0.595	842.015229
